# Multiregional single-cell profiling reveals shared and specialized cellular vulnerability in Alzheimer’s disease

**DOI:** 10.64898/2026.07.01.734821

**Authors:** Kyle J. Travaglini, Mariano I. Gabitto, Yi Ding, Anamika Agrawal, Nadia Postupna, Joseph T. Mahoney, Eitan S. Kaplan, Erica J. Melief, Jeff Goldy, Anish Bhaswanth Chakka, Ming Xiao, Tejas S. Bajwa, Andreas Tjärnberg, Jeanelle Ariza, Song-Lin Ding, Emily Gelfand, Omar Z. Kana, Hsin-Yu Lai, Brian Long, Victoria M. Rachleff, Giuseppe A. Saldi, Caleb P. Schultz, Lauren Alfiler, Angela Ayala, Stuard Barta, Darren Bertagnolli, Trangthanh Cardenas, Tamara Casper, Rushil Chakrabarty, Michael Clark, Nasmil V. Cuevas, Michael S. Cuoco, Rachel Dalley, Nick Dee, Laramie Duncan, Luke Esposito, Rebecca Ferrer, Lynn E. Fleckenstein, Jessica Gloe, Nathan Guilford, Junitta Guzman, Mark Hammond, Sam Hastings, David R. Haynor, Heino Hulsey-Vincent, Windy Ho, Katelyn James, Zoe Juneau, Brian Kalmbach, Madhav Kannan, Moustafa Khedr, Christine Kim, Brian Lee, Naomi X. Martin, Rachel McCue, Delissa McMillen, Lisa M. Milchsack, Francesco Moramarco, Beagan Nguy, Julie Nyhus, Paul Olsen, Sora L. Oyaizu, Alana Oyama, Elliot Phillips, Dana Rocha, Augustin Ruiz, Hazal Senturk, Susan M. Sunkin, Michael Tieu, Amy Torkelson, Alex Tran, Jennie L. Close, Paul K. Crane, Kris Ganjam, Nicole M. Gatto, Thomas J. Grabowski, Suman Jayadev, Eric B. Larson, Caitlin S. Latimer, Boaz P. Levi, Shubhabrata Mukherjee, Kimberly A. Smith, Jack Waters, Jeremy A. Miller, Rebecca D. Hodge, Michael Hawrylycz, C. Dirk Keene, Ed S. Lein

**Affiliations:** Allen Institute, Brain Health, Seattle, WA; Department of Statistics, University of Washington, Seattle, WA; Allen Institute, Center for Data-Driven Discovery, Seattle, WA; Department of Laboratory Medicine and Pathology, University of Washington, Seattle, WA; Allen Institute, Brain Science, Seattle, WA; Psychiatry and Behavioral Sciences, Stanford University, Stanford, CA; Kaiser Permanente Washington Health Research Institute, Seattle, WA; Deep Science Ventures, United Kingdom, CM4 9DW; Department of Radiology, University of Washington, Seattle, WA; Department of Physiology and Biophysics, University of Washington, Seattle, WA; Department of Medicine, University of Washington, Seattle, WA; Allen Institute, Seattle, WA; Department of Neurology, University of Washington, Seattle, WA

## Abstract

Alzheimer’s disease (AD) is defined and staged by the stereotyped, progressive accumulation of amyloid-beta (Aβ) plaques and hyperphosphorylated tau (pTau) tangles across brain regions. These regions differ substantially in their architecture and function but share largely conserved cellular composition, with some regional specialization. As pathology accumulates, specific neurons are lost and non-neuronal cells shift toward disease-associated states, but whether the cell types affected in any one region are the same across the others has remained unclear. Here we extended the Seattle Alzheimer’s Disease Brain Cell Atlas (SEA-AD) to ten neo- and allocortical regions spanning the cortical arc of canonical AD staging, profiling approximately seven million nuclei from 84 donors with single-nucleus RNA-seq, ATAC-seq, and Multiome alongside quantitative neuropathology and whole-genome sequencing. Nuclei were mapped to an expanded BRAIN Initiative reference taxonomy of 207 cell types, and a hierarchical pseudo-progression framework derived continuous, donor-level measures of AD pathological burden within each region and across the brain by jointly modeling Aβ and pTau. Cellular changes were both highly selective and strikingly consistent: only ∼30% of cell types shifted in relative abundance, but those that did changed in a coherent direction across regions. Specific subsets of Sst, Lamp5, Vip, Sncg, and Pvalb inhibitory interneurons and myelinating oligodendrocytes were lost earliest in preclinical donors with minimal pathology, alongside initial emergence of AD-associated microglia; loss of L2/3 and selected deep-layer excitatory types, sharper microglial increases, and reactive astrocyte emergence followed in later-stage donors. Regionally specialized populations were also vulnerable, including expected allocortical types and, unexpectedly, primary visual cortex (V1C)-specialized layer 4 (L4 IT) excitatory neurons and intermixed Sst and Pvalb interneurons. Key changes replicated across three independent cohorts encompassing over 700 additional donors. We examined two complementary vulnerable populations in mechanistic detail: regionally specialized V1C L4 IT neurons lost late despite being widely considered resilient, and pan-cortical Sst interneurons lost earliest in disease. Applying a multi-agentic AI workflow that constructed literature-grounded hypotheses from differential expression to L4 IT neurons nominated hyperexcitability, mediated in part by high NMDA receptor expression, as a convergent vulnerability phenotype. Vulnerable Sst interneurons converged on hyperexcitability through partly distinct pathways, and were enriched for expression of AD GWAS-prioritized genes, linking their vulnerability to the genetic architecture of AD. These data, available at SEA-AD.org, provide a multiregional framework for the community to explore the molecular and cellular changes of AD progression.
