## Supplementary Table 4 for "Multiregional single-cell profiling reveals shared and specialized cellular vulnerability in Alzheimer’s disease"

### Sheet: AD_Bellenguez_2022
Supertype	Type	Gene number	Beta	Std	SE	P-value
Monocyte	COVAR	15893	1.8008	0.042349	0.32752	1.9546e-08
Micro-PVM_1	COVAR	15893	2.9942	0.042565	0.54785	2.3509e-08
Micro-PVM_2_3-SEAAD	COVAR	15893	3.23	0.040856	0.6091	5.7902e-08
Micro-PVM_3-SEAAD	COVAR	15893	2.6848	0.038119	0.54682	4.6108e-07
Micro-PVM_2	COVAR	15893	2.4671	0.035815	0.5355	2.0614e-06
Micro-PVM_2_1-SEAAD	COVAR	15893	1.6594	0.030199	0.41994	3.9027e-05
Micro-PVM_4-SEAAD	COVAR	15893	2.0302	0.029453	0.52545	5.6116e-05
Sst_25	COVAR	15893	5.2891	0.020459	2.0082	0.004227
Sncg_2	COVAR	15893	4.1664	0.018516	1.7123	0.0074892
Sst_11	COVAR	15893	4.0006	0.018168	1.7184	0.0099611
Lamp5_4	COVAR	15893	4.526	0.018312	1.9653	0.01065
Sst_23	COVAR	15893	4.1705	0.015637	2.1213	0.02466
Lymphocyte	COVAR	15893	0.54304	0.014705	0.28643	0.029
Sncg_5	COVAR	15893	3.158	0.015177	1.6739	0.02962
Sst_20	COVAR	15893	3.4419	0.013445	2.0167	0.043952
Sst_12	COVAR	15893	2.671	0.012387	1.5679	0.044249
Lamp5_5	COVAR	15893	3.5071	0.013448	2.108	0.048101
Sst_22	COVAR	15893	2.8616	0.012509	1.7513	0.051144
Pax6_4	COVAR	15893	2.6574	0.012567	1.6682	0.055589
Pvalb_6	COVAR	15893	3.207	0.01258	2.0355	0.057578
Pax6_3	COVAR	15893	2.2528	0.012282	1.4323	0.057895
Sncg_8	COVAR	15893	2.6396	0.011884	1.6913	0.059304
Sst_3	COVAR	15893	2.599	0.012156	1.7785	0.071971
Vip_15	COVAR	15893	3.0236	0.011314	2.0971	0.074689
Sncg_3	COVAR	15893	2.4647	0.011447	1.7193	0.075869
Sncg_4	COVAR	15893	2.5163	0.011367	1.7727	0.077891
Pax6_1	COVAR	15893	2.6118	0.010891	1.8933	0.083874
Pvalb_5	COVAR	15893	2.6415	0.010109	2.0761	0.10164
Vip_2	COVAR	15893	2.1821	0.0092252	1.8669	0.12126
Sncg_1	COVAR	15893	1.9204	0.0081089	1.9494	0.16229
Sst_2	COVAR	15893	1.8875	0.007426	1.9765	0.16981
Vip_19	COVAR	15893	1.673	0.0072013	1.7873	0.17464
Pvalb_8	COVAR	15893	1.5222	0.006486	1.8443	0.2046
Pax6_2	COVAR	15893	1.283	0.0064336	1.5715	0.20714
Sncg_6	COVAR	15893	1.4359	0.0063065	1.8131	0.2142
Vip_16	COVAR	15893	1.3926	0.0061423	1.7652	0.21509
Lamp5_6	COVAR	15893	1.4617	0.0062898	1.8661	0.21673
Lamp5_3	COVAR	15893	1.4627	0.005734	2.0818	0.24115
Vip_21	COVAR	15893	0.96971	0.0046621	1.5792	0.2696
Vip_6	COVAR	15893	0.89451	0.004641	1.4907	0.27424
Vip_12	COVAR	15893	0.88386	0.0038955	1.7817	0.30992
Sst_19	COVAR	15893	0.80779	0.0035471	1.8529	0.33144
Vip_4	COVAR	15893	0.80756	0.0033524	1.8909	0.33466
Vip_1	COVAR	15893	0.62555	0.0029678	1.6547	0.35271
Vip_18	COVAR	15893	0.57235	0.0028456	1.5659	0.35737
Lamp5_1	COVAR	15893	0.59238	0.0027176	1.6794	0.36214
Sst_13	COVAR	15893	0.69449	0.0028431	2.0032	0.36442
Sst_5	COVAR	15893	0.53081	0.0024611	1.7044	0.37774
Chandelier_1	COVAR	15893	0.54623	0.0023351	1.8332	0.38287
Oligo_2_1-SEAAD	COVAR	15893	0.27186	0.0020785	1.0213	0.39505
Vip_5	COVAR	15893	0.49671	0.0021197	1.9206	0.39796
Oligo_2	COVAR	15893	0.16825	0.0015421	0.84734	0.42131
Pvalb_14	COVAR	15893	0.38755	0.0015404	2.0697	0.42573
Pvalb_3	COVAR	15893	0.33301	0.0014083	1.8655	0.42916
L6b_5	COVAR	15893	0.18523	0.0010565	1.3582	0.44576
Sst_9	COVAR	15893	0.21671	0.00097413	1.8698	0.45387
SMC-SEAAD	COVAR	15893	0.055161	0.00072421	0.55719	0.46057
OPC_2	COVAR	15893	0.077635	0.00066787	0.92607	0.4666
Pvalb_10	COVAR	15893	0.099739	0.00041211	1.8939	0.479
Oligo_4	COVAR	15893	0.0038908	3.629e-05	0.82896	0.49813
Lamp5_Lhx6_1	COVAR	15893	-0.041751	-0.00019871	1.6926	0.50984
Pvalb_12	COVAR	15893	-0.13345	-0.00051966	2.0435	0.52603
Lamp5_2	COVAR	15893	-0.19664	-0.00081692	1.9539	0.54008
OPC_2_2-SEAAD	COVAR	15893	-0.10083	-0.00079369	0.99558	0.54033
Chandelier_2	COVAR	15893	-0.23883	-0.0010421	1.7861	0.55318
Pvalb_7	COVAR	15893	-0.25175	-0.001089	1.8048	0.55547
Sst_4	COVAR	15893	-0.32515	-0.0013512	1.9532	0.56611
Sst_1	COVAR	15893	-0.26908	-0.0013438	1.5348	0.56958
L5/6 NP_2	COVAR	15893	-0.36828	-0.0018558	1.5746	0.59246
Vip_11	COVAR	15893	-0.44037	-0.0019027	1.8269	0.59524
L6b_4	COVAR	15893	-0.35685	-0.0020318	1.3871	0.60151
Vip_13	COVAR	15893	-0.50959	-0.002267	1.7576	0.61407
OPC_2_1-SEAAD	COVAR	15893	-0.297	-0.0023188	0.99608	0.61721
OPC_1	COVAR	15893	-0.26121	-0.0024764	0.82968	0.62355
Sst_10	COVAR	15893	-0.6732	-0.0030342	1.8263	0.64379
Oligo_3	COVAR	15893	-0.32556	-0.0028551	0.87016	0.64585
L5/6 NP_6	COVAR	15893	-0.52687	-0.0030362	1.3695	0.64977
Sst Chodl_2	COVAR	15893	-0.48772	-0.0029235	1.2001	0.65778
Vip_14	COVAR	15893	-0.62214	-0.0030707	1.5148	0.65935
Vip_23	COVAR	15893	-0.89702	-0.0036804	1.9283	0.67909
Oligo_1	COVAR	15893	-0.39569	-0.0036532	0.84124	0.68095
L5/6 NP_1	COVAR	15893	-0.69391	-0.0038744	1.4377	0.68533
Pericyte_1	COVAR	15893	-0.28945	-0.0041496	0.52534	0.70917
L5 IT_2	COVAR	15893	-0.95206	-0.0046492	1.609	0.72297
L6b_1	COVAR	15893	-0.76085	-0.0047882	1.2713	0.72523
Sst_7	COVAR	15893	-1.2438	-0.0051028	1.9232	0.74109
Pvalb_13	COVAR	15893	-1.1707	-0.0050869	1.8014	0.74211
Astro_6-SEAAD	COVAR	15893	-0.49613	-0.0051304	0.7588	0.74338
L6b_3	COVAR	15893	-0.74226	-0.0051352	1.107	0.74873
Endo_3	COVAR	15893	-0.29103	-0.0054427	0.41827	0.75672
L5/6 NP_4	COVAR	15893	-1.0067	-0.0058793	1.3947	0.76479
Astro_2	COVAR	15893	-0.62012	-0.005787	0.84814	0.76765
L6 CT_3	COVAR	15893	-0.98719	-0.006224	1.3469	0.76819
Pvalb_2	COVAR	15893	-1.302	-0.005683	1.7579	0.77055
Vip_9	COVAR	15893	-1.4471	-0.0063638	1.8201	0.78671
L6 IT Car3_3	COVAR	15893	-1.0604	-0.0064739	1.3205	0.78901
Pvalb_9	COVAR	15893	-1.5525	-0.0064058	1.93	0.78941
L4 IT_1	COVAR	15893	-1.2529	-0.0066683	1.4963	0.79878
Astro_1	COVAR	15893	-0.68115	-0.0066002	0.81021	0.79974
L5/6 NP_3	COVAR	15893	-1.2207	-0.0072283	1.3436	0.81819
L5 ET_2	COVAR	15893	-0.98118	-0.0079267	1.0241	0.83098
L2/3 IT_7	COVAR	15893	-1.6119	-0.007884	1.6371	0.83759
Endo_2	COVAR	15893	-0.45537	-0.0077477	0.45283	0.84269
Astro_5	COVAR	15893	-0.77481	-0.0079018	0.76537	0.8443
Sst Chodl_1	COVAR	15893	-1.0279	-0.0082202	0.97562	0.85396
Endo_1	COVAR	15893	-0.51043	-0.0081388	0.47512	0.85865
L6b_2	COVAR	15893	-1.3918	-0.008563	1.2946	0.85881
L4 IT_2	COVAR	15893	-1.5575	-0.0085787	1.4177	0.86402
Pvalb_15	COVAR	15893	-2.325	-0.0089999	2.0919	0.8668
L5 ET_1	COVAR	15893	-1.0604	-0.0086104	0.94731	0.8685
L6 CT_4	COVAR	15893	-1.5491	-0.0098584	1.2515	0.89209
L6 CT_2	COVAR	15893	-1.9526	-0.010211	1.5368	0.89804
L6 IT Car3_1	COVAR	15893	-1.4505	-0.010365	1.1277	0.90081
Pericyte_2-SEAAD	COVAR	15893	-0.75436	-0.010458	0.5436	0.91738
Astro_3	COVAR	15893	-1.0438	-0.011158	0.73479	0.92226
L6 CT_1	COVAR	15893	-2.458	-0.012127	1.6395	0.93308
L6 IT Car3_2	COVAR	15893	-1.6594	-0.01185	1.0949	0.93518
Pvalb_1	COVAR	15893	-2.8822	-0.013536	1.7615	0.94909
L2/3 IT_6	COVAR	15893	-2.1047	-0.013525	1.2393	0.95526
L5 IT_3	COVAR	15893	-2.4669	-0.014586	1.3787	0.9632
L6b_6	COVAR	15893	-2.1819	-0.014201	1.2025	0.96519
VLMC_1	COVAR	15893	-0.89262	-0.014152	0.48014	0.96848
L4 IT_3	COVAR	15893	-3.1528	-0.015965	1.5656	0.97797
L2/3 IT_1	COVAR	15893	-3.0835	-0.015693	1.5251	0.97839
Astro_4	COVAR	15893	-1.5152	-0.016069	0.74255	0.97934
L5 IT_1	COVAR	15893	-3.0972	-0.016556	1.4694	0.98247
L2/3 IT_12	COVAR	15893	-3.6084	-0.019676	1.4896	0.99228
L2/3 IT_2	COVAR	15893	-3.8713	-0.019755	1.5632	0.99336
L2/3 IT_10	COVAR	15893	-3.4682	-0.019938	1.3955	0.99352
L2/3 IT_3	COVAR	15893	-3.7533	-0.020147	1.4946	0.99398
L5 IT_6	COVAR	15893	-3.9649	-0.020672	1.5356	0.99508
L2/3 IT_8	COVAR	15893	-4.0091	-0.021201	1.5171	0.99588
L4 IT_4	COVAR	15893	-3.3483	-0.022299	1.2385	0.99656
L5 IT_5	COVAR	15893	-3.9644	-0.022676	1.4215	0.99735
L6 IT_1	COVAR	15893	-5.3851	-0.024122	1.8305	0.99837
L2/3 IT_5	COVAR	15893	-5.5283	-0.024627	1.8361	0.99869
L6 IT_2	COVAR	15893	-6.181	-0.029959	1.6623	0.9999
L2/3 IT_13	COVAR	15893	-5.7025	-0.031263	1.5184	0.99991
L5 IT_7	COVAR	15893	-5.8086	-0.030584	1.5373	0.99992
